# *VHL* Synthetic Lethality Signatures Uncovered by Genotype-specific CRISPR-Cas9 Screens

**DOI:** 10.1101/588707

**Authors:** Ning Sun, Sakina Petiwala, Charles Lu, Jessica E Hutti, Min Hu, Mufeng Hu, Marc H Domanus, Diya Mitra, Sadiya N Addo, Christopher P Miller, Namjin Chung

## Abstract

**Background:** Genome-wide CRISPR-Cas9 essentiality screening represents a powerful approach to identify genetic vulnerabilities in cancer cells. Here, we applied this technology and designed a strategy to identify target genes that are synthetic lethal (SL) with *von Hippel-Lindau* (*VHL*) tumor suppressor gene. Inactivation of *VHL* has been frequently found in clear cell renal cell carcinoma (ccRCC). Its SL partners serve as potential drug targets for the development of targeted cancer therapies.

**Results:** We performed parallel genome-wide CRISPR screens in two pairs of isogenic ccRCC cell lines that differ only in the *VHL* status. Comparative analyses of screening results not only confirmed a well-known role for mTOR signaling in renal carcinoma, but also identified DNA damage response and selenocysteine biosynthesis pathways as major SL targets in *VHL-*inactivated cancer cells. Follow-up studies provided cellular and mechanistic insights into SL interactions of these pathway genes with the *VHL* gene.

**Conclusions:** Using isogenic CRISPR screening approach, we uncovered novel biological processes that are SL with *VHL*, which can be exploited for drug development for ccRCC. Our CRISPR and RNA-seq datasets provide a rich resource for future investigation of the function of the VHL tumor suppressor protein. Our work demonstrates the efficiency of CRISPR-based synthetic lethality screening in human isogenic cell pairs. Similar strategies could be employed to unveil SL partners with other oncogenic drivers.
