## Supplementary tables for "*VHL* Synthetic Lethality Signatures Uncovered by Genotype-specific CRISPR-Cas9 Screens": Table S5.xlsx

### Sheet: VHL SL hits (786-0 MAGeCK)
FAM25G
FOXD4L6
C17orf49
PRAMEF9
AIFM1
ANKRD20A4
DDX54
RPL7
FEN1
NPIPA8
YARS
PSMA2
TARDBP
HNRNPL
USP17L8
RFC3
GTF2H2C_2
DUX4
SEC23A
SMU1
PPIAL4G
PGM3
TRAPPC3
PRAMEF17
CCT3
MRTO4
CDC123
EARS2
DEPDC5
DBR1
ZCRB1
RPS14
FAM72D
KPNB1
SEC61A1
EIF3CL
AMD1
ALG13
CDK1
HGS
CHD4
AGAP9
SNRNP35
CIRH1A
BUB3
NOL9
EIF4A1
ISY1-RAB43
RGPD8
RPS17
TRMT112
RPL35A
EIF2S1
ABCB10
NPM1
C2orf27B
RPL7A
ALG8
SLC25A26
INTS9
MRPL21
MCM5
PSMD1
SNRPF
DTL
RPS15A
NDUFB3
MTG2
KIF18A
ATP6V0A2
ANAPC1
AMY2B
ICE2
SSX5
PROX1
RACGAP1
RBM48
MASTL
NAT10
STEAP3
DPH1
SBDS
POLR1E
PSMC6
PSMA1
SEC61G
WBP11
LSM6
PLA2G10
FDPS
MMS19
CDK9
SEPSECS
CCNC
SRP68
GAGE2A
DNAJC19
NSA2
POLG
MOB4
NUDT21
SEC23IP
CSE1L
USP6
RPL8
C7orf26
RFC2
GNPNAT1
RPS13
TTI2
PRPF31
USP17L5
FERMT2
HNF4A
PELP1
DARS
ERCC2
POLR2E
PES1
TSR2
TMEM64
RUVBL1
XAB2
MRPL30
CAPZB
SLC35A5
RCOR1
LRRC37A3
HNRNPK
THOC7
AHCYL1
TBCE
GTF3C5
IYD
NOL8
SEPHS2
XYLT1
SNW1
POLR2I
METTL16
POLR2A
DTYMK
PSMD13
SSBP1
DYNLRB1
TUBGCP4
GOLGA6L6
DCTN5
MLST8
RPE
MCM6
RPL5
SSB
EIF3E
KIF23
METTL14
EFTUD1
CTPS1
CKAP5
HCFC1
HSPE1-MOB4
SEC14L1
CTU2
FCGR2B
MRPL32
ITGAV
URI1
TCP1
HSPA9
DHX15
RBM39
VRK1
PHF5A
ZPR1
TRMT61A
SEC13
EBAG9
WDR75
SIRPB1
CHEK1
NIFK
GABPB1
TUBG1
DICER1
LYRM4
PANK3
ATP6V1C1
SLC25A3
SUPV3L1
ZNF492
CDC16
RAD9A
GEMIN8
WDR18
CDH2
NDUFAF5
RPP38
SAR1A
GTF2E2
TIMM8A
RBM33
CFL1
HNRNPC
RPS25
MRPL40
KIF11
GOLGA8R
POLR1B
LCE3C
PRR20E
HDAC3
OR2T5
AURKB
WDR5
RPL38
DDX11
TUBA1B
RRP1
DDX6
SF3B3
TRAPPC4
ALG11
CDIPT
BUB1B
OR4F3
RNF167
OR13F1
STX18
PSMA5
NOP2
MED17
CDC42
NUCKS1
SF3A1
CHAF1B
PPP2R1A
RRP12
HNRNPA2B1
FIP1L1
HJURP
SRP14
KIAA0391
SP1
CFAP20
PSTK
PSMB5
MED8
GNL2
SLMO2
RPA1
GNL3
POLR2J3
OR7A17
PPP1R15A
CT47B1
PKM
RPL3
MSTO1
TONSL
SNRPD2
CARD10
VCP
TBC1D3L
NAPA
UBA1
MYC
NSF
ERBB3
URM1
SPINT3
PIGH
DDX55
MAK16
RAE1
HMGB1
NOTCH2NL
ANAPC4
LRTM2
THOC6
BRAT1
TFRC
KIAA0100
WBSCR16
DDX56
PDE4DIP
BPIFA3
RPF2
RPL36A-HNRNPH2
CDK5RAP3
NOSIP
PSMA4
TMED6
PTBP1
RPP14
FARSA
GOLGA8H
MBTPS2
FANCI
ACTR2
HMGN1
TGIF1
XRN2
CUL2
RPL15
EIF2B1
CYCS
NDOR1
CFLAR
CCZ1B
CYP2C9
POTEM
VPS37A
NAA15
CYP4F12
UBA3
UBE2N
FBL
SARS
RPL13A
UFM1
HSD17B10
DBF4
RPS3A
UTP15
ZNF526
CEBPE
AKAP8
GOLGA6L9
MTOR
SPDYE6
RBM28
RAN
STS
NARS
IKBKB
EEF1A1
SHB
VWA9
KRTAP9-4
RPRD1B
SNRPG
CENPN
YY1
LSM10
SGSM2
ETF1
C18orf21
IDH3A
RPL23A
POLD1
PPRC1
PAX8
ST13
USP5
DIEXF
POLD3
LARS2
FOXD4
SPTSSA
MARS2
LTV1
EIF3I
RRAGA
SMG1
C1orf109
UFD1L
MRPS2
GTF3C4
MRPS17
COPZ1
GPR158
C10orf2
TEN1
FBXL18
SRSF1

### Sheet: VHL SL hits (A-498 MAGeCK)
FAM25G
FOXD4L6
ANKRD20A4
RPL7
FEN1
NPIPA8
YARS
TARDBP
USP17L8
GTF2H2C_2
DUX4
SMU1
MRTO4
CDC123
EARS2
ZCRB1
RPS14
FAM72D
SEC61A1
AGAP9
CIRH1A
ISY1-RAB43
RGPD8
RPS17
TRMT112
RPL35A
EIF2S1
NPM1
RPL7A
INTS9
SNRPF
NDUFB3
AMY2B
DPH1
SBDS
PSMA1
LSM6
CCNC
GAGE2A
POLG
MOB4
NUDT21
C7orf26
RPS13
USP17L5
ERCC2
PES1
TSR2
RUVBL1
XAB2
HNRNPK
AHCYL1
GTF3C5
IYD
SNW1
METTL16
PSMD13
SSBP1
DYNLRB1
TUBGCP4
DCTN5
RPE
MCM6
SSB
METTL14
HSPE1-MOB4
DICER1
SUPV3L1
GTF2E2
GOLGA8R
RPL38
RRP1
CDIPT
OR4F3
NOP2
CDC42
PPP2R1A
KIAA0391
SP1
PSMB5
POLR2J3
CT47B1
PKM
RPL3
VCP
TBC1D3L
MYC
NSF
URM1
MAK16
HMGB1
RPF2
PSMA4
CUL2
RPL15
CCZ1B
POTEM
UFM1
HSD17B10
RPS3A
UTP15
GOLGA6L9
MTOR
NARS
EEF1A1
VWA9
SNRPG
LSM10
ETF1
RPL23A
PAX8
LARS2
LTV1
TEN1
HSPA14
UFL1
CLP1
CHTF8
PFDN1
AP2M1
NUTF2
SAE1
SMARCA5
DDX49
TOP2A
QARS
GTF3C6
SPRR2G
RBM14-RBM4
RAD51
HMGA1
INTS4
NOP56
POLR3B
PPA1
RPS29
MPHOSPH10
RPL31
EIF4B
RPS27A
METAP1
EIF5
NCAPH
RPL36AL
AURKA
METAP2
POLR3A
EIF2B3
HUWE1
CRIPT
MRE11A
RPS15
RPSA
CHCHD4
RNF25
PSMD3
SEH1L
PSMA6
WDR1
SMARCB1
TAMM41
CTAGE9
PSMD14
FARSB
IPO11
EIF4E
DDX47
SNRNP40
ZNF678
MDM2
SRSF11
POLR2H
OR7G1
KARS
SRP54
ABCE1
SDHA
ZNF720
RPS23
YKT6
DCTN2
OR4K13
TIMM9
AGAP6
SF3A2
OR4F5
RPS11
ILF3
CDC20
DDX52
ATP6V1F
RPS5
RPS16
UFC1
WDHD1
SARS2
CENPP
NOC4L
PRC1
RPS3
C14orf166
PAM16
PAFAH1B1
FAM136A
ATR
COA4
TIMM10
NPLOC4
HSPD1
RPS10-NUDT3
U2AF1
SACM1L
PRPF4
COPG1
POLR2C
NMD3
RPS4X
LCE1F
NDUFA4
PDCD2
PTPN23
MBTPS1
NCL
EIF3A
ERH
TBL3
CDC37
ABCF1
POLE
UTP20
SLU7
RAB18
UBA2
SPDYE1
MCM7
PRPF40A
SLC39A5
PRPF6
VARS2
SUN5
RPS2
WDR43
TPI1
RRM2
RABGGTB
NAA50
USP9X
RBM17
SEPHS1
TSPYL5
DNAJB1
ELP5
HSPA8
MKRN1
EXOC8
CWC22
POLR1C
WDR12
TBCD
RFC5
NOL12
TFB2M
RNASEH2A
PRPF38A
TOP3A
RAC1
RPL32
EIF4G2
RPS7
DNM1L
MAPKAP1
TCEB1
LILRB4
DAP3
DARS2
RPL29
DDA1
DIS3
WDR3
PPWD1
RTTN
BMS1
SNRNP70
UBE2D3
ATP6V1B2
ARFRP1
TMA16
NUP133
YBX3
ANAPC13
MPP3
PSMD7
ATG9A
GRB2
RPLP2
CDC26
THG1L
NOLC1
WDR55
ZC3H11A
ELP6
INTS2
UBC
CCNA2
PRMT1
MRPL20
ATP5A1
CERS2
ARMC12
DNAJA3
PUF60
PSMD2
TPTE2
SNAPC2
HSP90AB1
HSF1
NOL10
UBE2I
RPL12
CALN1
ZNF236
CBWD6
UBTF
C17orf89
CHP1
RPL13
NCAPH2
EMC6
HS6ST3
POLR3F
KRR1
THOC5
RPLP0
MRPL39
RBBP4
PPIL4
ZBED2
TAF2
PSMC5
COQ6
SDHC
C17orf98
S100A11
NRDE2
CDC45
BAP1
VPS45
SASS6
TADA3
FAM91A1
CSTF3
PRIM1
FASTKD5
POLR2B
ELN
BYSL
TLN1
SCAP
DKC1
PSME3
COPS8
UTP23
PIGU
ADAM11
RRN3
PSMB4
SIMC1
FZR1
CDC23
PET117
NACA2
NDUFA1
TRNT1
EXOC5
SUMO2
EPHA5
ZBTB9
PCNA
CFB
CEP120
GCN1L1
NLE1
RMI1
NHP2L1
TAOK1
CPN1
UQCRB
ARCN1
C8orf44
C21orf59
GTF2H4
HAUS1
YBX1
GJA3
SPATC1
CIAPIN1
RARRES2
ABHD17A
NDUFC1
GTPBP1
ICE1
IFNA14
YAF2
YIPF5
CNN2
WTAP
MTX2
CYP3A43
SSU72
ZNF202
WSB2
ADAM23
WDR74
USP39
CADM4
AHCY
PDPK1
CENPK
RPA3
ANAPC15
MYO1H
AGAP5
CASC5
BIRC7
EIF2B4
RHEB
SDAD1
NCAPG
CDKN2AIP
SNRPB2
OR13D1
ACTR10
CWC25
IFNA8
DHX16
TAT
EMC3
SLC26A9
NAE1
DDX18
CCDC167
SNIP1
LILRA5
FITM2
SMG6
MROH7
COA7
XYLT2
ERCC3
CNPY4
SPN
FABP1
SPSB2
G6PC
DRAP1
FECH
RAB11FIP3
YME1L1
DDX21
UQCRC1
CCDC88A
AKIRIN1
MED26
SLC4A9
BPI
ATPAF2
HOXC12
NDUFA11
D2HGDH

### Sheet: VHL SL hits (786-0 2nd best)
SCFD1
MTOR
RPL7A
RUVBL2
SUPT5H
ARPC3
CFLAR
TOR2A
MYC
PRPF6
BRAT1
PPP4C
LSM10
NUP93
MCM5
ZRSR2
TXNL4B
RPL39L
MED30
GMPPB
KCNG1
EEF2KMT
METAP2
DARS
GATB
RCOR1
MDN1
PTPMT1
HMGB1
HNRNPH1
SENP6
INTS9
AGAP6
AIFM1
RAD51C
CMTR1
ATP6V1B2
UTP15
PRAMEF10
ATP6V0C
ALG13
RPAP1
KRR1
RPS3A
SMARCA1
GINS1
OR1D2
NOP16
EHBP1L1
TIMELESS
POLR2L
ZMAT2
PSMA6
DDX52
CIRH1A
RPSA
NAPA
CLP1
EIF4A3
RRS1
RPL37
RBM25
ARMC5
GNL2
PNKP
EXOSC4
RPS13
RPL27
ECT2
PIK3C3
PCNA
FGF10
SNRPD2
SLU7
TRIM39-RPP21
WFDC5
CNOT3
GGPS1
RPP21
ANAPC1
MASTL
RPL41
YARS
CDC16
ABCG1
ANAPC4
UBE2L3
NIFK
CCNA2
USP5
CDC123
TP53RK
SNRPF
YY1
DBR1
ESPN
NFE2L2
FAU
DDX54
DDX55
SNW1
CSE1L
SNRNP200
SOD1
EIF2S1
GTPBP4
LSM6
RANGAP1
TSR2
GPX4
RPL13A
C1orf216
RPE
HNRNPL
TTI1
YKT6
BOP1
LSM11
KPNB1
PENK
ABCB10
NUF2
PPIAL4G
MRPL43
CCT8
RPEL1
GOLGA6L6
NELFCD
LYRM4
RPL23
INTS4
C7orf26
NUP85
RPS27A
RACGAP1
DYNLRB1
RAD9A
TARDBP
CCDC94
FAM25G
PES1
KARS
CPSF4
NPIPA8
CWC22
TRMT112
U2AF1
TRAPPC3
CCT3
EARS2
RPS3
MED9
NDOR1
SNRPG
PPAN-P2RY11
POLR2J3
C2orf27B
SLC25A26
POLR1E
LRRC37A3
EIF2B3
POLR3B
MAP3K7
DUX4
AGAP9
PLA2G10
FOXD4L6
URM1
RPL3
GFPT1
AMD1
RPL12
SMU1
RRM2
HGS
EIF3E
GTF2H2C_2
TONSL
RPL18A
PRPF31
GEMIN8
DTL
CPSF1
RGPD8
HSPA9
ZCRB1
RBM14-RBM4
DTYMK
SEC61A1
NCAPD3
PPP2R1A
UFM1
SRSF1
CDK1
PSMA1
ANKRD20A4
DHFR
RPTOR
ATP6V1F
CCAR1
XPO1
ITGAV

### Sheet: VHL SL hits (A-498 2nd best)
UBE2L3
SUMO2
AZU1
AGAP5
DDA1
UBE2D3
SNRPG
CENPW
SNRNP200
RAN
RRP7A
GYG2
GCN1L1
MKNK1
BRD4
ZDHHC16
ARCN1
HSPA1L
ABHD17A
YBX1
CPSF1
CDC37
TARDBP
MROH7
TEN1
ZRSR2
RND1
ZNF574
PPWD1
FOXP1
CPSF2
UTP20
NUCB1
VPS4A
HSPD1
RPS17
GATA3
PSMG4
WDR7
CHST4
RPS14
TPT1
PRIM1
GSPT1
RCOR1
IARS2
PAK1IP1
RPE
RAD51
EIF2B3
ARF4
NOP16
DKC1
TIMM44
C17orf89
DPY19L2
U2AF1
NAA15
RRP12
CDC45
SNAPC2
RPP40
DNTTIP2
RPS3A
PSMB3
RRM2
POLR1C
CTCF
CHMP2A
BRF1
DSTN
RPS7
UTP15
NARFL
EWSR1
UBE2I
DYNLRB1
CCDC174
EEF1G
RPL7A
RHEB
PDCD2
PIP
RAD9A
UBTF
ORC6
FARSA
TERF1
ISCU
CNN2
PSMD4
SNRNP35
RPL34
RAB18
CIRH1A
ORAOV1
MRE11A
FDX1L
SNRPB
ARMCX6
MRPS5
TRIM39-RPP21
VARS2
SPDYE1
CBWD6
RBM25
PPIL4
CTU1
TUBB1
UBA2
WDR74
WBSCR16
RPS13
PRMT5
NCAPD3
ECT2
NUP133
POLR2L
HNRNPK
RPS27A
ACTL7A
EIF4E
CLDND1
XRN2
HGF
SNAPC4
NELFB
RPA3
MTCH2
HIST1H2BM
VWA9
COPS8
SNRPB2
CBX1
SS18L2
TIMM10
PSMD7
SPDYE3
MT2A
PHKG1
SMARCA5
RPL8
ALKBH1
RFC5
DDX11
ILVBL
SDAD1
MRPS21
ABCG1
SBDS
CYP1A2
MED11
TPP2
POLR1E
PET117
ZPR1
MYADM
WDR1
RPAP2
KIAA0895
ASIP
RPS10-NUDT3
ZNF696
LRRC37B
SASS6
TIMM8A
ARSD
RPS23
RPS2
MSTO1
TRPV2
C2orf50
NR0B1
GPR137
EIF2S1
FBL
URM1
MMP10
DUX4
MCM7
SNW1
KIF2C
SRSF2
PIK3CB
PES1
TMA16
CELA2A
NOB1
LSM6
FAM166A
CCDC64B
SSU72
SPTLC1
RPS4X
NPM1
TADA3
PPA1
KRR1
TRIAP1
DDX42
INTS3
CKAP5
OR1J1
SMU1
AGAP6
RPL23A
RPF1
METTL14
SF3A2
COX7B
CERS2
SURF6
RPL7
NAA50
TRMT112
POTEM
NCL
EIF5
C9orf114
RPL35A
COA7
CLP1
GTF3C4
VCY1B
ABCE1
OR13D1
MPP3
PRPF19
AMD1
TBCC
PSMA1
BCL9
PPP2R1A
DDX47
THOC5
H3F3A
PSMA2
ALG1
WBSCR22
NOC4L
WDR12
RPL27A
RGPD8
UQCRC1
PRPF8
CDC42
RNPC3
ZNF131
COPZ1
RPLP2
ABCF1
FAM25A
RBM14-RBM4
PDCD6IP
SMARCB1
CSNK2B
KRT7
OR4F5
