## Supplementary tables for "*VHL* Synthetic Lethality Signatures Uncovered by Genotype-specific CRISPR-Cas9 Screens": Table S9.xlsx

### Sheet: FPKM>0.1
PSTK
RND1
FAM166A
GOLGA8H
FOXD4
DDX47
NOL12
CBWD7:CBWD6
RPP21
KRT7
AGAP9
TBC1D3L
NACA2
POLR2J3
FAM72D
EIF4A1
PAM16
NRDE2
GOLGA6L9
KIAA0391
WDR7
STS
PSMG4
RARRES2
SARS2
SGSM2
HSPA1L
GATA3
ZNF720
LRRC37B
LYRM4
SNRNP35
TAMM41
BRF1
RPP14
MED26
RNPC3
ZNF678
LSM11
CENPP
ZNF202
ALG11
RTTN
C8orf44
ATPAF2
CCZ1B
DEPDC5
ORAOV1
CADM4
ZNF696
EFTUD1
NDUFAF5
COQ6
SLC25A26
D2HGDH
ATP6V0A2
MDN1
EIF3CL
GEMIN8
PDE4DIP
RPAP2
YAF2
MPP3
ZNF236
AGAP6
MED17
INTS9
TOR2A
SEPSECS
TRNT1
MED9
RAD9A
PIGH
LRRC37A3
INTS4
ARMC5
GMPPB
PIK3C3
PSMA6
GATB
ALKBH1
NARFL
CLP1
GABPB1
MSTO1
MKNK1
CCDC174
TUBGCP4
VARS2
VRK1
ANAPC4
IKBKB
PTPMT1
ZNF526
DDX55
MRE11A
KIAA0895
TTI2
DDX11
SEH1L
TIMM8A
SMARCA1
PNKP
NLE1
SASS6
ARFRP1
ZRSR2
C18orf21
C1orf216
CTU1
POLE
C1orf109
NDUFA11
NOL9
ZNF574
ALG13
SNIP1
CASC5
LSM6
SIMC1
ATR
POLR3B
ELP6
CHEK1
GPR137
VPS45
PET117
DPH1
ICE2
LARS2
MTG2
CTU2
GTPBP1
DICER1
WDR74
ABHD17A
MARS2
RBM48
C21orf59
METTL14
FOXP1
MBTPS2
THG1L
ZNF131
EEF2KMT
RPP40
FITM2
STX18
POLD3
MRPS17
EIF4E
NCAPD3
POLR1C
C10orf2
TRAPPC4
TRMT61A
SMG6
FBXL18
CMTR1
PDCD2
PDPK1
C9orf114
SNAPC4
IPO11
EIF2B3
WDHD1
ZPR1
VPS4A
RPAP1
MED11
SACM1L
RBM28
EXOC5
ANAPC15
EIF2B4
CEP120
ARMCX6
UTP15
UFD1L
CHCHD4
PANK3
CNPY4
SENP6
INTS2
SS18L2
DIEXF
FIP1L1
XYLT2
TOP3A
CDC26
METTL16
RBM33
CCNC
CPSF2
SCFD1
THOC5
SCAP
RAB11FIP3
MTOR
TP53RK
SLC35A5
SPSB2
RCOR1
FASTKD5
SNRNP40
ORC6
PPWD1
SDHC
RNF25
WDR3
CDKN2AIP
POLR3A
ANAPC1
KRR1
CRIPT
DBR1
TBL3
NUP93
TXNL4B
MRPS5
ARSD
NDOR1
DNAJC19
NOSIP
TBCD
TBCC
CSNK2B
RPRD1B
ABCB10
CFLAR
EXOC8
PSMA2
UTP23
WDR12
RAD51
POLR1B
ERCC3
C14orf166
SMG1
RPP38
CCDC94
CPSF4
POLR3F
SHB
FZR1
POLG
PSMC6
BCL9
MAP3K7
DIS3
CENPK
TGIF1
ILVBL
TIMM44
RFC5
INTS3
PRIM1
MRPL21
UTP20
PTPN23
IDH3A
RAD51C
RAE1
EHBP1L1
EBAG9
EARS2
ERCC2
TONSL
C7orf26
BRAT1
POLD1
WTAP
COA7
HAUS1
ACTR10
VPS37A
MMS19
RRP12
TSR2
VWA9
PIK3CB
ATP6V1B2
UBA3
NUF2
MRPS21
WDR55
FERMT2
DHX16
TMA16
PRPF38A
MRPL30
HSPA14
TTI1
DCTN5
AKAP8
KIF18A
CCDC88A
RABGGTB
BYSL
MED30
PGM3
ALG8
COA4
PPIL4
CSTF3
SPTSSA
HDAC3
PIGU
MRPL43
NUP133
RBM17
DDX52
RUVBL1
NOL8
RBM25
MAK16
LTV1
CHAF1B
TPP2
RMI1
XAB2
SEC14L1
NUP85
SUPV3L1
EMC3
SSU72
GNPNAT1
MRPL40
NCAPH2
RPTOR
DBF4
NAPA
MOB4
TIMM9
CLDND1
CNOT3
CDK5RAP3
NOP16
H3F3A
RPF2
CDC45
ALG1
MLST8
DDA1
SURF6
LSM10
CWC25
POLR2H
ELP5
TAOK1
CWC22
ICE1
SEC23IP
POLR2I
NAA15
NSF
RRP1
MRPL20
NELFCD
AMD1
PPRC1
SLU7
TMEM64
THOC6
CTPS1
CPSF1
TAF2
FANCI
GNL2
CCDC167
DNM1L
MBTPS1
GTF3C4
YY1
SNAPC2
ATP6V0C
NOC4L
BRD4
EXOSC4
TIMELESS
RRP7A
BMS1
DDX49
UFL1
NOP2
PSMA1
UBE2N
FARSB
PELP1
DHFR
MPHOSPH10
CIAPIN1
DTL
BAP1
MED8
URM1
NCAPH
SEC23A
HUWE1
MASTL
CDC23
GINS1
TADA3
CENPN
USP9X
TRAPPC3
NAT10
NOP56
RPA3
TBCE
MRTO4
CFAP20
GGPS1
UTP4:CIRH1A
RRN3
BUB1B
TERF1
PAX8
PAK1IP1
RBBP4
ATG9A
MCM5
CUL2
WDR75
SNRPF
UQCRB
EIF2S1
NMD3
RFC3
NCAPG
PDCD6IP
NOL10
WDR18
SRP68
CDC16
SUPT5H
TFB2M
HGS
ISCU
NDUFC1
PRMT5
SP1
DNTTIP2
FECH
SMU1
COPS8
ABCF1
UBE2I
RPF1
MRPL32
RPS29
BUB3
SMARCB1
SF3A2
ZDHHC16
FAM136A
SRSF11
CTCF
GTF3C5
WBSCR22
WSB2
POLR1E
AURKB
KIF2C
POLR2C
SRP54
SDAD1
DDX6
EIF4A3
DDX54
FEN1
KIF23
USP39
ANAPC13
MAPKAP1
TARDBP
DTYMK
DAP3
PPP1R15A
FAM91A1
DNAJA3
CENPW
DARS2
CCAR1
RRS1
QARS
EIF2B1
WBSCR16
GCN1:GCN1L1
PPA1
RPE
SEC13
ZC3H11A
RNASEH2A
RANGAP1
TRIAP1
GTPBP4
NAE1
GTF2E2
DRAP1
NSA2
PFDN1
BOP1
ATP5A1
ZCRB1
YBX3
URI1
CHTF8
PRPF4
METAP2
WDR5
NR0B1
EWSR1
RBM39
MDM2
PSMA5
MRPS2
CDK9
PSMD14
HSF1
DDX42
THOC7
TCEB1
DHX15
C17orf89
YARS
KIF11
POLR2E
WBP11
GNL3
UFM1
RAB18
SMARCA5
SF3A1
UBTF
CARD10
SDHA
PUF60
ABCE1
YIPF5
DCTN2
SEPHS1
SNU13:NHP2L1
METAP1
HNRNPL
CDK1
PRMT1
KIAA0100
ECT2
GTF3C6
AIFM1
NUDT21
PSMA4
MRPL39
PHF5A
PSMD13
EIF5
SF3B3
NPLOC4
DDX18
PES1
RUVBL2
HCFC1
CDIPT
RACGAP1
FARSA
STEAP3
MKRN1
RPL39L
TIMM10
UFC1
PRPF40A
SNW1
SNRNP70
SAR1A
DKC1
AKIRIN1
PAFAH1B1
YME1L1
RPS15A
NELFB
WDR43
NIFK
RPA1
FDPS
COX7B
ATP6V1C1
MTX2
XPO1
PSMC5
HSD17B10
RRM2
NAA50
PRC1
AURKA
SEPHS2
ILF3
POLR2B
GRB2
UBE2D3
GFPT1
TUBG1
RFC2
UQCRC1
CKAP5
HJURP
GSPT1
EMC6
DYNLRB1
CHD4
DDX56
PSMD3
DARS
MTCH2
USP5
MYC
NOB1
PPP4C
FBL
PRPF19
SPTLC1
SSBP1
CYCS
UBE2L3
POLR2A
RNF167
HNRNPH1
UBA2
PRPF6
NUTF2
SSB
UBA1
CCNA2
NFE2L2
SNRPG
SAE1
TRMT112
SNRPB2
MCM6
YKT6
TCP1
PRELID3B:SLMO2
NDUFA4
PSME3
PSMD1
PRPF31
SNRNP200
ARCN1
SLC25A3
AHCY
ETF1
CDC123
PRPF8
TFRC
CBX1
PPP2R1A
PSMB5
CDC20
SUMO2
XRN2
CAPZB
PSMD4
NUCB1
COPZ1
HMGN1
PSMD7
CDC42
NDUFB3
POLR2L
HMGB1
KARS
COPG1
NARS
CHP1
CHMP2A
ZMAT2
DDX21
RPL15
NOLC1
RHEB
SNRPB
HNRNPC
SARS
DNAJB1
CERS2
ARPC3
PTBP1
RPS3
NDUFA1
PSMD2
ATP6V1F
MCM7
IARS2
GPX4
RPL34
CDC37
RPL37
RPL18A
EIF3I
CSE1L
HMGA1
CDH2
SNRPD2
RPL32
SRP14
EIF3A
EIF4B
TOP2A
SBDS
WDR1
RPS14
MT2A
EIF3E
RPL27A
ARF4
RPL36AL
SRSF1
SEC61G
FAU
RPSA
KPNB1
RPL23A
SRSF2
ST13
PSMB3
RAN
TLN1
AHCYL1
CNN2
RPS17
ERH
RPL31
RPS7
AP2M1
CFL1
SEC61A1
NUCKS1
RRAGA
PCNA
RPL41
VCP
PSMB4
RPS15
NCL
RPL38
CCT8
HSPA9
RPL35A
RPL13
EIF4G2
ITGAV
RPL23
RPL29
CCT3
RPS13
MYADM
RPS25
RPS23
HNRNPA2B1
TPT1
RPS27A
RPS5
HNRNPK
RPS16
ACTR2
RPS3A
RPL12
SOD1
UBC
TPI1
RPL3
RAC1
RPL5
DSTN
HSPD1
RPLP2
RPLP0
NPM1
YBX1
HSPA8
RPL27
RPS11
RPL7
PKM
RPL7A
RPL13A
RPL8
HSP90AB1
TUBA1B
RPS2
EEF1A1
RPS4X
S100A11
PRELID3B
EFL1
SNU13

### Sheet: A498_FDR<0.05
RPL7
COPZ1
SNIP1
PRPF31
MCM6
POLR2J3
SDAD1
FOXD4
SRP14
RPL34
VCP
ACTR2
TRNT1
ERCC3
AURKB
DTYMK
PSMA1
SCFD1
TUBGCP4
SUPT5H
ATP6V0C
RPL27
ARMC5
XAB2
TUBA1B
CHTF8
RPS5
SUPV3L1
HSPE1-MOB4
RPRD1B
ZMAT2
LRRC37A3
CSNK2B
CDK1
EIF2B1
SLU7
MRPL21
POLR3B
GRB2
RBM39
RPS14
MCM7
LCE1F
YARS
PRMT5
LSM6
HMGA1
RAN
DNAJA3
VPS4A
RPS3A
DNM1L
SF3A2
SARS2
HNRNPA2B1
RPAP2
UBA3
ARFRP1
USP5
TOP3A
HSPA8
ANKRD20A4
RPS7
U2AF1
SPOUT1
DNAJC19
BMS1
NUF2
PPWD1
URM1
GSPT1
RABGGTB
CCT8
C8orf44
OR4F3
RAD51
PRIM1
TEN1
DHFR
ISY1-RAB43
POLE
NCL
CHAF1B
VPS37A
UBE2I
TBCE
CHEK1
INTS3
SRP54
ATG9A
TIMM8A
KIAA0391
CTCF
PRELID3B
SNRNP70
RPL29
BUB1B
ALG13
PSMA6
NAPA
SAR1A
MARS2
RPAP1
GTF3C4
ELP6
EIF2B3
RPS25
IARS2
PRPF4
CDC123
SENP6
PRPF8
VPS45
NOP2
PPIL4
RANGAP1
PFDN1
PKM
NOB1
POLR1B
MRPL30
RPS27A
TPI1
FBL
RPL12
DDX52
SSB
TTI1
EIF5
DYNLRB1
PRPF19
PPP4C
DCTN5
AGAP6
RPL36AL
RUVBL1
HNRNPH1
MTOR
PPIAL4G
UQCRC1
WDR18
AURKA
MRPS17
NOTCH2NL
PDCD2
RPE
WBSCR22
PSMD7
SMU1
WDR1
SPDYE1
SEPSECS
COA7
RPS16
CPSF2
CTU2
TSR2
NPM1
SDHC
ALKBH1
PSMD1
CFLAR
POLR2L
MED17
SEC13
SOD1
RFC5
WDR55
RPL18A
TUBG1
RAD51C
TAMM41
ARF4
PAX8
RPS29
UTP20
THOC5
HJURP
CCDC94
NAA15
UFD1L
SNAPC2
AMD1
RPEL1
ECT2
GTF2E2
RPA1
CDC45
ERH
UFC1
AHCYL1
EIF3E
NELFB
MCM5
CNOT3
NOC4L
SDHA
PPAN-P2RY11
ELOC
CHCHD4
RPL8
RPL23A
GCN1
MAK16
NPIPA8
GNL3
GOLGA8R
CAPZB
BRF1
INTS4
PSMA2
RRP12
RPL13A
WDR12
SRSF2
MDM2
CDIPT
PSMD13
ORAOV1
TPT1
RBM14-RBM4
TXNL4B
UBE2N
TWNK
GOLGA6L6
PRPF40A
NOL9
WDR43
PUF60
HCFC1
UBA2
CPSF4
NAT10
PTBP1
HDAC3
MPHOSPH10
NAE1
RPL23
EEF1G
PRMT1
DDX49
KPNB1
TRMT112
PSMC6
DHX15
RPS15
NUDT21
WDHD1
RAE1
FERMT2
RRM2
DDX21
NDUFB3
FAM136A
ABCE1
CSTF3
NOP16
RPS3
MASTL
SNRNP200
UBTF
PRPF6
SEC61A1
WDR3
ALG1
DARS
SNRPD2
MED26
DDX42
EEF2KMT
SAE1
DIEXF
CLP1
LSM11
DAP3
RAC1
WDR75
UTP4
PRPF38A
ITGAV
RPS17
UFM1
TBCD
RFC2
PSMD14
SASS6
FARSA
UBC
NCAPH2
CDC16
RPL31
RGPD8
PTPMT1
ABCF1
TIMM10
DDX55
RPTOR
EXOSC4
NMD3
RPL35A
PSMB3
TRAPPC4
RRP1
C2orf27B
LTV1
PDPK1
XPO1
ANAPC4
DKC1
TIMM9
RPL15
KARS
RPA3
CENPN
RAD9A
RPL37
NOP56
LYRM4
UBE2D3
RPS4X
YKT6
EIF2S1
MTX2
DIS3
DUX4
RFC3
DDX47
EIF4E
TIMM44
PGM3
ATR
NLE1
SARS
RHEB
C1orf109
WDR5
RRP7A
TRIAP1
RBM25
MRPL20
MRTO4
ALG11
HSPA9
PSMC5
POLD1
MED8
CDC42
DDX11
GNL2
RPP14
CYCS
TRMT61A
RPP40
PSMA4
NSF
FOXD4L6
MRPS2
DDA1
RTTN
OR4F5
KRR1
PSMD3
PHF5A
BOP1
IPO11
FIP1L1
TRAPPC3
POLR2C
PCNA
TCP1
NSA2
RPS2
CWC22
COPG1
DCTN2
LARS2
SNRPG
PES1
HSD17B10
NCAPG
SPDYE6
RPS23
MMS19
VARS2
RPL7A
RBBP4
RPS10-NUDT3
CDK9
ISCU
POLR3A
COA4
KIF23
SNRPB
SUMO2
ATP6V1B2
EIF2B4
PAFAH1B1
GEMIN8
RPF2
CHMP2A
HAUS1
DDX54
PSMD4
CTU1
RPLP2
SRSF1
EFL1
EIF4A1
RPL13
ARCN1
RPP21
VWA9
RPL32
NUP133
RPSA
TAF2
ETF1
EARS2
CDC37
THOC7
RACGAP1
BUB3
RUVBL2
C7orf26
CDC20
YME1L1
HSPD1
GNPNAT1
RPL36A-HNRNPH2
RPS11
METTL16
SNAPC4
ANAPC13
SF3A1
WDR74
XRN2
LSM10
TARDBP
SF3B3
POLR2B
HUWE1
PLA2G10
POLR2A
CUL2
SNRNP35
PSMB5
ZNF678
PSTK
SPDYE3
CDC23
NIFK
PSME3
NDOR1
MSTO1
NUTF2
TLN1
PRC1
GINS1
POLR2E
SSU72
CCNA2
AGAP9
CENPK
KIF11
TOP2A
RPS15A
PELP1
EIF3A
ATP5A1
NCAPD3
DDX56
TTI2
MLST8
TBC1D3L
ATP6V1F
USP39
METAP1
BYSL
ANAPC15
METTL14
POLR1C
RPP38
WTAP
EIF3I
ACTR10
PPP2R1A
GGPS1
ANAPC1
UBA1
SACM1L
SBDS
DBR1
PAK1IP1
TFRC
RPL3
EIF4A3
CFAP20
VRK1
RRN3
MDN1
SNW1
MYC
CBWD6
POLR2I
GABPB1
UQCRB
QARS
SNRPF
MRPS5
SMARCA5
NAA50
RCC1L
PAM16
PIK3C3
KIF2C
NELFCD
YBX1
POLR2H
PPRC1
GTPBP4
PSMG4
HNRNPL
COX7B
SMARCB1
HNRNPK
ILF3
ZRSR2
CKAP5
TMA16
PSMB4
TIMELESS
RPL27A
NUP85
RPL41
SEPHS2
PET117
MRPS21
GMPPB
INTS9
MED9
CMTR1
PSMD2
RPL38
RPS13
UTP15
PSMA5
AIFM1
NARFL
RPLP0
EEF1A1
H3F3A
ERCC2
METAP2
NUP93
NOL10
DDX18
SNU13
GTF2H4
CSE1L
RPL5
PIK3CB
ZNF720
EIF3CL
TBL3
GTF3C5
CPSF1
FAU
PPA1
FARSB
HNRNPC
EIF4B
SURF6
DTL
RBM28
SS18L2
UBE2L3
NPLOC4
MRE11
MTCH2
DHX16
NARS
TONSL

### Sheet: 786O_FDR<0.05
RPL7
COPZ1
PRPF31
MCM6
POLR2J3
SDAD1
SRP14
RPL34
VCP
TRNT1
ERCC3
AURKB
DTYMK
PSMA1
SUPT5H
ATP6V0C
RPL27
XAB2
TUBA1B
RPS5
SUPV3L1
HSPE1-MOB4
ZMAT2
CSNK2B
CDK1
RNPC3
EIF2B1
SLU7
POLR3B
RPS14
MCM7
YARS
IDH3A
PRMT5
LSM6
HMGA1
RAN
DNAJA3
RPS3A
SF3A2
SARS2
UBA3
USP5
TOP3A
HSPA8
U2AF1
PPWD1
URM1
RABGGTB
RAD51
PRIM1
TEN1
ISY1-RAB43
NCL
CHAF1B
VPS37A
UBE2I
CHEK1
INTS3
SRP54
ATG9A
PRELID3B
SNRNP70
BUB1B
ALG13
PSMA6
GATB
NAPA
MARS2
RPAP1
GTF3C4
ELP6
EIF2B3
RPS25
IARS2
PRPF4
CDC123
PRPF8
ELP5
TP53RK
NOP2
PKM
POLR1B
RPS27A
TPI1
FBL
RPL12
DDX52
TTI1
EIF5
DYNLRB1
WBP11
PPP4C
DCTN5
AGAP6
RPL36AL
RUVBL1
MTOR
PPIAL4G
WDR18
AURKA
PDCD2
RPE
WBSCR22
PSMD7
SMU1
WDR1
SEPSECS
RPS16
CPSF2
TSR2
PSMD1
CFLAR
POLR2L
MED17
SOD1
RFC5
WDR55
RPL18A
RAD51C
RPS29
UTP20
THOC5
NAA15
UFD1L
SNAPC2
AMD1
RPEL1
MED11
GTF2E2
RPA1
CDC45
ERH
UFC1
NELFB
MCM5
NOC4L
PPAN-P2RY11
RPL8
RPL23A
MAK16
GNL3
GOLGA8R
CAPZB
INTS4
PSMA2
RRP12
RPL13A
WDR12
SRSF2
CDIPT
ORAOV1
TPT1
ZPR1
GOLGA6L6
NOL9
WDR43
PUF60
UBA2
STEAP3
NAT10
HDAC3
NAE1
RPL23
EEF1G
PRMT1
DDX49
KPNB1
DHX15
RPS15
NUDT21
WDHD1
RAE1
RRM2
DDX21
ABCE1
CSTF3
NOP16
RPS3
MASTL
SNRNP200
UBTF
PRPF6
SEC61A1
DARS
SNRPD2
DDX42
ZNF131
LSM11
DAP3
WDR75
PRPF38A
ITGAV
RPS17
UFM1
PSMD14
SASS6
UBC
RPL31
PTPMT1
ABCF1
TIMM10
DDX55
RPTOR
EXOSC4
PSMB3
LTV1
XPO1
ANAPC4
SMARCA1
DKC1
RPL15
CCNC
KARS
RPA3
CENPN
RPL37
NOP56
RPS4X
EIF2S1
DIS3
DUX4
RFC3
DDX47
PGM3
ATR
NLE1
SARS
RHEB
TRIAP1
RBM25
ALG11
HSPA9
PSMC5
MED8
CDC42
DDX11
GNL2
RPP14
CYCS
TRMT61A
PSMA4
NSF
MRPS2
PHF5A
RRS1
TRAPPC3
POLR2C
PCNA
TCP1
NSA2
ORC6
RPS2
STX18
COPG1
LARS2
SNRPG
PES1
HSD17B10
SPDYE6
RPS23
MMS19
VARS2
CDK9
ISCU
SP1
POLR3A
SNRNP40
KIF23
SNRPB
GFPT1
ATP6V1B2
RPF2
CHMP2A
DDX54
RPLP2
SRSF1
EFL1
EIF4A1
SEH1L
ARCN1
RPP21
VWA9
RPL32
NUP133
RPSA
TAF2
CDC37
BUB3
RUVBL2
C7orf26
CDC20
HSPD1
RPL36A-HNRNPH2
RPS11
METTL16
SF3A1
WDR74
LSM10
TARDBP
SF3B3
HUWE1
POLR2A
PSMB5
PSTK
CDC23
NIFK
NDOR1
PRC1
GINS1
SSU72
CCNA2
AGAP9
CENPK
KIF11
TOP2A
RPS15A
PELP1
DDX56
ATP6V1F
METAP1
ANAPC15
METTL14
EIF3I
ACTR10
PPP2R1A
GGPS1
ANAPC1
UBA1
SACM1L
INTS2
SBDS
DBR1
PAK1IP1
TFRC
RPL3
MDN1
SNW1
GABPB1
QARS
SNRPF
NAA50
POLR2H
GTPBP4
SMARCB1
HNRNPK
ILF3
CKAP5
PSMB4
TIMELESS
RPL27A
NUP85
RPL41
SEPHS2
GMPPB
INTS9
CMTR1
RPL38
RPS13
UTP15
PSMA5
NARFL
RPLP0
EEF1A1
ERCC2
METAP2
NOL10
DDX18
SNU13
GTF2H4
RPL5
EIF3CL
TBL3
CPSF1
FAU
PPA1
FARSB
HNRNPC
EIF4B
DTL
SS18L2
UBE2L3
NPLOC4
NARS
