## Supplementary tables for "*VHL* Synthetic Lethality Signatures Uncovered by Genotype-specific CRISPR-Cas9 Screens": Table S10.txt

Ingenuity Canonical Pathways	P value	% coverage	Molecules
EIF2 Signaling	2.00E-36	20.40	RPS3A,RPS23,RPLP2,EIF2S1,RPS4X,RPL7,RPS11,RPL27A,RPL18A,RPS13,RPL23A,EIF5,RPS2,RPS17,RPS3,RPS5,RPL31,RPL32,RPL36AL,RPL34,RPL3,EIF2B3,RPL12,RPL23,RPS29,FAU,RPL27,RPL15,RPS15,RPL8,RPS16,EIF4A1,EIF3I,EIF2B1,RPS27A,RPL5,RPS25,RPS15A,RPL37,RPL13A,RPL41,RPLP0,RPSA,RPS14,RPL38
Regulation of eIF4 and p70S6K Signaling	6.31E-18	15.90	RPS3A,RPS23,EIF2S1,RPS11,RPS4X,MTOR,RPS13,RPS2,RPS5,RPS3,RPS17,EIF2B3,RPS29,FAU,RPS15,PPP2R1A,RPS16,EIF4A1,EIF2B1,EIF3I,RPS27A,RPS15A,RPS25,RPS14,RPSA
mTOR Signaling	2.51E-15	12.40	RPS3A,RPS23,RPS11,RPS4X,MTOR,RPS13,RPTOR,RPS2,RPS5,RPS3,RPS17,EIF4B,RHEB,RPS29,FAU,RPS15,PPP2R1A,RPS16,EIF4A1,EIF3I,RPS27A,RPS25,RPS15A,RPS14,RPSA
tRNA Charging	6.31E-13	30.80	NARS,IARS2,YARS,VARS2,KARS,MARS2,DARS,LARS2,SARS2,SARS,QARS,FARSB
Protein Ubiquitination Pathway	1.58E-12	9.43	PSMB4,PSMB3,PSMA6,PSMB5,CDC20,PSMD7,USP5,HSPA9,CDC23,HSPD1,PSMA1,ANAPC1,PSMC5,HSPA8,ANAPC4,UBE2L3,PSMA5,PSMA4,RPS27A,PSMD1,PSMD14,UBA1,UBC,PSMA2,UBE2I
Hereditary Breast Cancer Signaling	1.55E-09	11.10	POLR2J2/POLR2J3,POLR2H,RPA1,RFC5,CDK1,CHEK1,RAD51,POLR2A,POLR2C,HDAC3,SMARCB1,RPS27A,ATR,UBC,POLR2L,RFC3
Nucleotide Excision Repair Pathway	3.16E-09	25.70	POLR2J2/POLR2J3,RPA3,POLR2C,POLR2A,ERCC3,POLR2H,RPA1,ERCC2,POLR2L
Selenocysteine Biosynthesis II (Archaea and Eukaryotes)	6.17E-09	83.30	SEPHS2,PSTK,SARS2,SARS,SEPSECS
Cell Cycle Control of Chromosomal Replication	1.15E-08	22.50	MCM5,MCM6,CDC45,PCNA,RPA3,PRIM1,TOP2A,RPA1,MCM7
Assembly of RNA Polymerase II Complex	9.12E-08	18.00	POLR2J2/POLR2J3,POLR2C,POLR2A,ERCC3,POLR2H,GTF2E2,ERCC2,TAF2,POLR2L
Systemic Lupus Erythematosus Signaling	1.58E-07	7.56	LSM6,SNRPB,PRPF8,SNRPF,PRPF4,SNRPG,MTOR,LSM11,PRPF6,SNRNP70,SNRNP200,SNRPD2,SNU13,PRPF31,HNRNPC,LSM10,PRPF38A
Mitotic Roles of Polo-Like Kinase	1.07E-06	13.60	KIF23,ANAPC4,PPP2R1A,CDC20,PRC1,CDC23,ANAPC1,CDK1,KIF11
Role of CHK Proteins in Cell Cycle Checkpoint Control	2.63E-06	14.50	PCNA,PPP2R1A,RPA1,ATR,RFC5,CDK1,CHEK1,RFC3
Estrogen Receptor Signaling	7.24E-06	8.59	POLR2J2/POLR2J3,PELP1,HDAC3,POLR2C,POLR2A,MED17,ERCC3,POLR2H,ERCC2,TAF2,POLR2L
Cleavage and Polyadenylation of Pre-mRNA	2.95E-05	33.30	CPSF2,NUDT21,CPSF1,CSTF3
Huntington's Disease Signaling	4.27E-05	5.76	POLR2J2/POLR2J3,HSPA9,POLR2H,HSPA8,NSF,MTOR,POLR2A,POLR2C,HDAC3,RPS27A,CYCS,UBC,NAPA,POLR2L
Androgen Signaling	7.76E-05	8.11	POLR2J2/POLR2J3,POLR2C,POLR2A,ERCC3,POLR2H,GTF2E2,ERCC2,TAF2,POLR2L
Mismatch Repair in Eukaryotes	1.02E-04	25.00	PCNA,RPA1,RFC5,RFC3
Cell Cycle: G2/M DNA Damage Checkpoint Regulation	1.29E-04	12.20	PTPMT1,TOP2A,ATR,AURKA,CDK1,CHEK1
Role of BRCA1 in DNA Damage Response	2.63E-04	8.97	RAD51,SMARCB1,RPA1,ATR,RFC5,CHEK1,RFC3
Glucocorticoid Receptor Signaling	8.51E-04	4.51	POLR2J2/POLR2J3,HSPA8,POLR2C,POLR2A,ERCC3,HSPA9,SMARCB1,POLR2H,GTF2E2,ERCC2,TAF2,POLR2L,UBE2I
Sumoylation Pathway	9.33E-04	7.29	PCNA,RAN,RPA1,RFC5,UBA2,UBE2I,RFC3
RAN Signaling	2.40E-03	17.60	KPNB1,RAN,XPO1
Phagosome Maturation	2.82E-03	5.41	ATP6V0C,NSF,TUBA1B,ATP6V1F,VPS37A,NAPA,ATP6V1B2,DYNLRB1
GADD45 Signaling	3.31E-03	15.80	PCNA,ATR,CDK1
Cell Cycle: G1/S Checkpoint Regulation	3.72E-03	7.81	HDAC3,PAK1IP1,RPL5,ATR,GNL3
Tight Junction Signaling	5.75E-03	4.79	CPSF2,NSF,PPP2R1A,CDC42,NUDT21,CPSF1,NAPA,CSTF3
Cyclins and Cell Cycle Regulation	8.51E-03	6.41	CCNA2,PPP2R1A,HDAC3,ATR,CDK1
Assembly of RNA Polymerase I Complex	1.29E-02	18.20	POLR1B,UBTF
Assembly of RNA Polymerase III Complex	1.78E-02	15.40	GTF3C4,SF3A1
DNA Double-Strand Break Repair by Homologous Recombination	2.09E-02	14.30	RAD51,RPA1
Caveolar-mediated Endocytosis Signaling	2.75E-02	5.63	COPZ1,ARCN1,ITGAV,COPG1
Spermine Biosynthesis	3.16E-02	50.00	AMD1
Spermidine Biosynthesis I	3.16E-02	50.00	AMD1
Cardiolipin Biosynthesis II	3.16E-02	50.00	PTPMT1
RAR Activation	3.47E-02	3.68	ERCC3,SMARCB1,SNW1,CSNK2B,ERCC2,PSMC5,PRMT1
DNA damage-induced 14-3-3? Signaling	3.72E-02	10.50	ATR,CDK1
ATM Signaling	3.98E-02	5.00	RAD51,ATR,CDK1,CHEK1
Methionine Degradation I (to Homocysteine)	4.47E-02	9.52	PRMT5,PRMT1
Oxidized GTP and dGTP Detoxification	4.79E-02	33.30	RUVBL2
