## Supplementary tables for "*VHL* Synthetic Lethality Signatures Uncovered by Genotype-specific CRISPR-Cas9 Screens": Table S11.xlsx

### Sheet: Results
Compound	Target gene	A-498		786-0
		IC50 in VHL-/- (µM)	IC50 in VHL+ (µM)	IC50 in VHL-/- (µM)	IC50 in VHL+ (µM)
R-763	AURKA	0.3866	0.85	0.367253	0.476664
CYC-116	AURKA	2.00178	3.40085	4.57353	5.92113
MLNM-8237	AURKA	2.137	4.77	1.346	3.264
ENMD-2076	AURKA	1.84085	3.15235	2.73127	3.98779
SNS-314	AURKA/AURKB	1.20935	2.61116	0.1093	0.1476
PF-03814735	AURKA/AURKB	0.5453	1.305	1.191	2.029
VE-821	ATR	3.57925	5.73428	3.21676	4.07755
RO3306	CDK1	3.85238	9.51943	3.53978	4.80214
etoposide	TOP2A	5.33961	7.47908	1.48364	1.82991
doxorubicin	TOP2A	0.324712	0.48015	0.161269	0.235622
