## Supplementary tables for "*VHL* Synthetic Lethality Signatures Uncovered by Genotype-specific CRISPR-Cas9 Screens": Table S12.xlsx

### Sheet: Sheet1
Gene	P value
MCM5	1.27849e-55
UBC	6.29484e-34
MCM7	6.05534e-64
NUP85	1.70616e-65
HDAC3	5.17473e-31
PSMA1	7.07052e-48
NLE1	2.81809e-61
ERCC3	7.58113e-28
DTL	3.06328e-29
TRIAP1	9.81037e-26
RPS3	1.17526e-41
CDK9	2.31363e-33
CENPK	7.47646e-30
PSMA4	7.2185e-23
PRIM1	1.72106e-15
ANAPC4	4.54273e-20
CCNA2	3.6687e-18
POLR2H	5.75836e-29
RAD51	1.89699e-31
RUVBL2	1.39108e-33
CSNK2B	4.63446e-23
MCM6	1.56501e-12
RPS27A	2.76336e-25
SMARCB1	1.44073e-12
RPA1	4.52435e-09
PSMB4	4.94664e-22
XPO1	7.05121e-10
PPP4C	9.38266e-16
TOP3A	9.1169e-15
RRM2	7.4487e-21
CDC45	6.11196e-17
CHEK1	2.658e-20
PSMD7	4.01784e-15
TOP2A	2.99165e-12
MASTL	9.45405e-07
GTF2H4	6.29769e-10
POLR2C	4.9461e-07
THOC5	1.74201e-10
PSMA2	1.18699e-10
BUB1B	2.15396e-12
PSMA6	6.13009e-16
INTS3	1.31586e-06
AURKA	1.43458e-14
CDC20	1.16925e-16
PCNA	2.81367e-05
CDK1	6.1716e-06
AURKB	2.23042e-19
RFC5	3.62744e-05
CENPN	5.33728e-05
GINS1	3.27606e-06
KIF23	1.58816e-06
ANAPC1	0.00310699
